# Phase 1 of the National Institutes of Health Preprint Pilot: Testing the viability of making preprints discoverable in PubMed Central and PubMed

**DOI:** 10.1101/2022.12.12.520156

**Authors:** Kathryn Funk, Teresa Zayas-Cabán, Jeffrey Beck

## Abstract

**Introduction:** The National Library of Medicine (NLM) launched a Pilot in June 2020 to: 1) explore the feasibility and utility of adding preprints to PubMed Central (PMC) and making them discoverable in PubMed, and 2) to support accelerated discoverability of National Institutes of Health (NIH)-supported research without compromising user trust in NLM’s widely used literature services.

**Methods:** The first phase of the Pilot focused on archiving preprints reporting NIH-supported SARS-CoV-2 virus and COVID-19 research. To launch Phase 1, NLM identified eligible preprint servers and developed processes for identifying NIH-supported preprints within scope in these servers. Processes were also developed for the ingest and conversion of preprints in PMC and to send corresponding records to PubMed. User interfaces were modified for display of preprint records. NLM collected data on the preprints ingested and discovery of preprint records in PMC and PubMed and engaged users through focus groups and a survey to obtain direct feedback on the Pilot and perceptions of preprints.

**Results:** Between June 2020 and June 2022, NLM added more than 3,300 preprint records to PMC (viewed 4 million times) and PubMed (viewed 3 million times) Nearly one-quarter of preprints in the Pilot were not associated with a peer-reviewed published journal article. User feedback revealed that the inclusion of preprints did not have a notable impact on trust in PMC or PubMed.

**Discussion:** NIH-supported preprints can be identified and added to PMC and PubMed without disrupting existing operations processes. Additionally, inclusion of preprints in PMC and PubMed accelerates discovery of NIH research without reducing trust in NLM literature services. Phase 1 of the Pilot provided a useful testbed for studying NIH investigator preprint posting practices, as well as knowledge gaps among user groups, during the COVID-19 public health emergency, an unusual time with heightened interest in immediate access to research results.
