## Supplemental File 4 for "Phase 1 of the National Institutes of Health Preprint Pilot: Testing the viability of making preprints discoverable in PubMed Central and PubMed"

### Sheet: Sheet1
Date	Role	Channel	Type	Summary
2020-06-09	NIH - Branch Chief	direct staff email	Support	Value of early research results in PubMed
2020-06-10	Researcher - University	pmc-preprints	Concern	Concerns about scientific quality
			Concern	Concerns about public understanding
			Request	Clear Filtering
2020-06-10	Librarian - Government	pmc-preprints	Query	Inclusion of preprints in MEDLINE data
2020-06-10	NIH - Intramural Investigator	direct staff email	Request	Add preprint
2020-06-10	Publisher	direct staff email	Support	General support for pilot
			Request	Scope expansion
2020-06-10	Researcher - University	pmc-preprints	Concern	Quality of content in PubMed
			Concern	Lack of communication prior to launch of pilot
			Request	Rollback pilot
2020-06-10	Preprint Server	Twitter	Critical	Narrow scope
2020-06-17	Researcher - University	pmc-preprints	Request	Add preprint
2020-06-25	Project Leader	pmc-preprints	Query	ID assignment
			Query	Version mangement
			Query	Scope expansion
2020-06-25	Not Provided	medline-application	Concern	Quality of content in PubMed
2020-07-06	Not Provided	pmc-preprints	Concern	Quality of content in PubMed
			Concern	Reputation
2020-07-06	Researcher - University	pmc-preprints	Request	Add preprint
2020-07-08	Publisher	pmc-preprints	Query	Overlay journals
				Preprint server scope
2020-07-10	Preprint Server	pmc-preprints	Query	Preprint server scope
2020-07-14	Researcher - University	pmc-preprints	Query	Preprint discovery
2020-07-13	Publisher	PMC journal manager	Query	Peer review status indicator on journal articles
2020-07-21	Researcher - University	NIHMS	Request	Add preprint
2020-07-28	Curator	pmc-preprints	Query	ID assignment
			Query	Version mangement
2020-08-04	Research Administration Assistant	pmc-preprints	Request	Add preprint
2020-08-25	Researcher - University	pmc-preprints	Request	Add preprint
2020-08-31	Researcher - University	pmc-preprints	Request	Add preprint
2020-09-04	Researcher - University	pmc-preprints	Query	h-index/DOIs
2020-09-21	Researcher - University	pmc-preprints	Request	Preprint removal
2020-09-28	Not recorded	pmc-preprints	Concern	Individual preprint quality
2020-09-30	Researcher - University	pmc-preprints	Request	Correct preprint typo
2020-10-09	Unknown	NCBI help desk	Request	Add preprint
2020-10-22	Researcher - University	NIHMS	Request	Add preprint
2020-10-28	Preprint Server	pmc-preprints	Request	Add preprint server / preprint server scope
2020-10-29	Researcher - University	pmc-preprints	Request	Preprint removal
2020-12-10	Librarian - University	NCBI help desk	Request	Improve author affiliation tagging
2020-12-16	Researcher - University	pmc-preprints	Query	Pilot scope
			Request	Add preprint
2020-12-11	Researcher - University	pmc-preprints	Request	Add preprint
2020-12-14	Researcher - University	pmc-preprints	Request	Add preprint
2021-01-26	Database Administrator	pmc-preprints	Query	ID assignment
2021-02-01	Preprint Server	pmc-preprints	Query	Preprint server scope
2021-01-26	Database Administrator	pmc-preprints	Query	Preprint API
2021-01-29	General public	pmc-preprints	Concern	Individual preprint quality
2021-02-25	Researcher - Commercial	pmc-preprints	Query	Add preprint
2021-03-03	Researcher - University	pmc-preprints	Request	Add preprint
2021-03-02	Researcher - University	pmc-preprints	Request	Add preprint
2021-02-24	Researcher - Lab	pmc-preprints	Concern	Integrated into PubMed search
2021-02-23	Researcher - University	pmc-preprints	Request	Add preprint
2021-03-04	Researcher - University	pmc-preprints	Request	Correct consortium author display
2021-03-04	Researcher - University	pmc-preprints	Query	Version mangement
2021-03-16	Researcher - University	pmc-preprints	Request	Add preprint
2021-04-01	Researcher - Lab	pmc-preprints	Request	Add preprint
2021-04-06	Researcher - Hospital	pmc-preprints	Request	Add preprint
2021-04-19	Not provided	pmc-preprints	Query	Version mangement
2021-04-22	Researcher - University	pmc-preprints	Support	General support for pilot
			Request	Add preprint
2021-04-25	Not provided	pmc-preprints	Request	Add preprint
2021-04-29	Publisher	pmc-preprints	Query	Preprint peer review integration
2021-05-03	Librarian - Government	pmc-preprints	Query	Version mangement
2021-05-06	Not provided	pmc-preprints	Query	Full text access
2021-05-09	Not provided	pmc-preprints	Query	Preprint scope
2021-05-12	Not provided	pmc-preprints	Request	Add preprint
2021-05-19	Researcher - University	NCBI help desk	Request	Add preprint
2021-05-18	Researcher - University	pmc-preprints	Request	Add preprint
2021-05-14	Not provided	pmc-preprints	Request	Add preprint
2021-05-10	Administrative Assistant	pmc-preprints	Request	Add preprint
2021-05-19	Researcher - University	pmc-preprints	Request	Add preprint
2021-05-05	Not provided	pmc-preprints	Request	Add preprint
